# Insights into the molecular systematics of montane voles of the Western Himalayan Mountains

**DOI:** 10.64898/2026.10.02.756046

**Authors:** Muhammad Raza Khan, Muhammad Sajid Nadeem, Jeffrey L. Coleman, David C. Cannatella

**Affiliations:** Department of Zoology, Wildlife and Fisheries, PMAS-Arid Agriculture University Rawalpindi, Pakistan; Department of Integrative Biology and Biodiversity Center, University of Texas, Austin, TX 78712, United States

**Author notes:** Corresponding author: Department of Integrative Biology, Patterson Labs, 2415 Speedway, University of Texas, Austin, TX 78712, United States.

**Keywords:** *Alticola*, Arvicolinae, Cytb, Himalaya, India, *Hyperacrius*, Pakistan, voles

## Abstract

Kashmir voles (*Hyperacrius*) are poorly studied fossorial arvicolines of the southern Himalayan slopes, with two species recognized. We sequenced Cytb from voles collected in northern Pakistan and combined these data with existing GenBank sequences, yielding 194 tips spanning nearly all arvicoline genera. We analyzed five data sets with maximum likelihood and compared external measurements among species using principal component and linear discriminant analyses.

We recovered five well-supported clades of *Hyperacrius* separated by ∼12–14% p-distance, which we treat as distinct species. We recognize clade 1 as *H. wynnei*, and populations referred to *H. w. traubi* are genetically indistinguishable from *H. w. wynnei*. We recognize *H. zygomaticus*, new rank (clade 2), and tentatively allocate clade 5 to *H. brachelix*. Clades 3 and 4 likely represent undescribed species. Morphometric analyses of external measurements clearly distinguish *H. wynnei* but not clades 3 and 4 (overall classification accuracy 70.3%).

Phylogenetic analyses including nuclear genes placed *Hyperacrius* as sister to a clade containing Microtini, *Arvicola*, Lagurini, *Dinaromys*, and Ellobiusini, whereas mitochondrial analyses weakly allied it with Ellobiusini. Its traditional placement in Clethrionomyini is thus unsupported, although its exact position remains unresolved. *Alticola* is nonmonophyletic, with *A. macrotis* sequences nested within *Clethrionomys*, likely reflecting mitochondrial capture.

**Teaser Text:** Kashmir voles, burrowing rodents of the Himalayan foothills, were thought to include two species. DNA evidence reveals at least five, including two likely new to science, and shows these voles are not close relatives of the red-backed voles they were long grouped with.
