## Appendix for "Insights into the molecular systematics of montane voles of the Western Himalayan Mountains"

### Sheet: Sheet 1
Appendix. Specimens sequenced for this study.
Specimen Number	GenBank Accession	Species identification from phylogeny	Province	District	Specific Locality	Longitude	Latitude
T29	TBD	Alticola montosa	Khyber Pakhtunkhwa	Mansehra	Naran (Soch Valley)	73.6526	34.9094
T30	TBD	Alticola montosa	Khyber Pakhtunkhwa	Mansehra	Naran (Soch Valley)	73.6526	34.9094
T33	TBD	Alticola montosa	Khyber Pakhtunkhwa	Indus Kohistan	Supat Maheen	73.7992	35.0467
T34	TBD	Alticola montosa	Khyber Pakhtunkhwa	Indus Kohistan	Supat Maheen	73.7992	35.0467
T35	TBD	Alticola montosa	Khyber Pakhtunkhwa	Indus Kohistan	Supat Maheen	73.7992	35.0467
T36	TBD	Alticola montosa	Khyber Pakhtunkhwa	Indus Kohistan	Supat Maheen	73.7992	35.0467
T38	TBD	Alticola montosa	Khyber Pakhtunkhwa	Indus Kohistan	Supat Maheen	73.7992	35.0467
T39	TBD	Alticola montosa	Khyber Pakhtunkhwa	Indus Kohistan	Supat Maheen	73.7992	35.0467
T42	TBD	Alticola montosa	Khyber Pakhtunkhwa	Indus Kohistan	Supat Maheen	73.7992	35.0467
E37	TBD	Apodemus pallipes	Khyber Pakhtunkhwa	Indus Kohistan	Supat Maheen	73.7992	35.0467
T01	TBD	Hyperacrius sp 1	Khyber Pakhtunkhwa	Abbottabad	Mushkpuri Top	73.4361	34.0613
T02	TBD	Hyperacrius sp 1	Khyber Pakhtunkhwa	Abbottabad	Mushkpuri Top	73.436	34.0611
T03	TBD	Hyperacrius sp 1	Khyber Pakhtunkhwa	Abbottabad	Mushkpuri Top	73.436	34.0611
T04	TBD	Hyperacrius sp 1	Khyber Pakhtunkhwa	Abbottabad	Mushkpuri Top	73.436	34.0611
T05	TBD	Hyperacrius sp 1	Khyber Pakhtunkhwa	Abbottabad	Mushkpuri Top	73.4361	34.0613
T06	TBD	Hyperacrius sp 1	Khyber Pakhtunkhwa	Shangla	Yakhtangay	72.629	34.8256
T07	TBD	Hyperacrius sp 1	Khyber Pakhtunkhwa	Shangla	Yakhtangay	72.629	34.8256
T08	TBD	Hyperacrius sp 1	Khyber Pakhtunkhwa	Shangla	Yakhtangay	72.629	34.8256
T20	TBD	Hyperacrius sp 1	Khyber Pakhtunkhwa	Mansehra	Shogran	73.4633	34.6403
T27	TBD	Hyperacrius sp 1	Khyber Pakhtunkhwa	Mansehra	Shogran	73.4633	34.6403
T28	TBD	Hyperacrius sp 1	Khyber Pakhtunkhwa	Mansehra	Shogran	73.4633	34.6403
T13	TBD	Hyperacrius sp 2	Khyber Pakhtunkhwa	Swat	Kalam Utror	72.4576	35.4807
T14	TBD	Hyperacrius sp 2	Khyber Pakhtunkhwa	Swat	Kalam Utror	72.4576	35.4807
T15	TBD	Hyperacrius sp 2	Khyber Pakhtunkhwa	Swat	Kalam Utror	72.4576	35.4807
T16	TBD	Hyperacrius sp 2	Khyber Pakhtunkhwa	Swat	Kalam Utror	72.4576	35.4807
T17	TBD	Hyperacrius sp 2	Khyber Pakhtunkhwa	Swat	Kalam Utror	72.4576	35.4807
T18	TBD	Hyperacrius sp 2	Khyber Pakhtunkhwa	Swat	Kalam Utror	72.4576	35.4807
T25	TBD	Hyperacrius sp 3	Khyber Pakhtunkhwa	Mansehra	Siri Paya Meadows	73.4833	34.6132
T37	TBD	Hyperacrius sp 3	Khyber Pakhtunkhwa	Indus Kohistan	Supat Maheen	73.7992	35.0467
E44	TBD	Hyperacrius sp 4	Khyber Pakhtunkhwa	Kohistan	Morro Valley	73.1287	35.0208
T46	TBD	Hyperacrius sp 4	Khyber Pakhtunkhwa	Kohistan	Morro Valley	73.1287	35.0208
T48	TBD	Hyperacrius sp 4	Khyber Pakhtunkhwa	Kohistan	Morro Valley	73.1287	35.0208
T49	TBD	Hyperacrius sp 4	Khyber Pakhtunkhwa	Kohistan	Morro Valley	73.1287	35.0208
T52	TBD	Hyperacrius sp 4	Khyber Pakhtunkhwa	Kohistan	Morro Valley	73.1287	35.0208
