## Supplementary material for "Insights into the molecular systematics of montane voles of the Western Himalayan Mountains": Supp Mat 1

### Sheet: Sheet 1
row_id	locality	specificepithet	subspecies	decimallatitude	decimallongitude
M01	Gulmerg	fertilis	aitchisoni	34.0484	74.3805
P01	Dachin, Khistwar	fertilis	f. brachelix	33.4735	75.8425
P02	Dandwar	fertilis	f. fertilis	33.512	75.061
P03	Nowboog Valley	fertilis	f. brachelix	33.608	75.373
P04	Kotihar	fertilis	f. brachelix	33.694	75.262
P05	Zoji-La Pass	fertilis	f. brachelix	34.2792	75.4707
P06	Vishnu Sar	fertilis	f. brachelix	34.4001	76.0999
P07	Bandipur Nullah	fertilis	f. brachelix	34.4992	74.8528
P08	Nagmarg	fertilis	f. brachelix	34.4688	74.4963
P09	Vij Nullah	fertilis	f. brachelix	34.5667	74.75
P10	Palawar	fertilis	f. brachelix	34.52	74.73
P11	Chota Deo Sai	fertilis	f. brachelix	35.0035	75.334
P12	Burzil Chowki	fertilis	f. brachelix	34.9038	75.0926
P13	Kamri, Gurez	fertilis	f. brachelix	34.7184	74.9596
P14	Min Nai	fertilis	f. brachelix	34.5901	74.6975
P16	Babusar Village	fertilis	f. brachelix	35.1557	74.0473
P17	Gitidas	fertilis	f. brachelix	35.1208	74.002
P18	Soch	fertilis	f. brachelix	34.962	73.67
P19	Murree	wynnei	w. wynnei	33.9167	73.4167
P20	Yakh Tangai	wynnei	w. traubi	34.9022	72.2531
P21	Shangla	wynnei	w. traubi	34.9167	72.6333
P22	Kalam and Utror	fertilis	f. zygomaticus	35.4218	72.3907
P23	Dir	fertilis	f. zygomaticus	35.4974	71.8833
P24	Shogran	wynnei	w. wynnei	34.6403	73.4633
P25	Nathia Gali, Dak Bungalow	wynnei	w. wynnei	34.0746	73.3861
W01	Dachyani	fertilis	f. brachelix	33.48	75.864
W02	Aru	fertilis	f. brachelix	34.09	75.263
W03	Liddar Valley	fertilis	f. brachelix	34.02	75.33
W04	Pahalgam	fertilis	f. brachelix	34.0243	75.3151
W05	Tullian	fertilis	f. brachelix	33.9993	75.377
W06	Astanmarg	fertilis	f. brachelix	34.187	74.896
	Kaj Nag Mountains	fertilis	f. brachelix	34.15	74.05
"M" indicates type locality of H. aitchinsoni
"P" indicates numbered localities shown in Phillips (1969; Figure 1)
"W" indicates numbered map points of collecting localities from W. L. Abbott.
