## Supplementary material for "Insights into the molecular systematics of montane voles of the Western Himalayan Mountains": Supp Mat 2

### Sheet: Sheet1
Supplementary Data SD2. Genera of Arvicolinae
Genus	Tribe	Subfamily	Family
Cricetus	(outgroup)	Cricetinae	Cricetidae
Mesocricetus	(outgroup)	Cricetinae	Cricetidae
Neotoma	(outgroup)	Neotominae	Cricetidae
Apodemus	(outgroup)	Murinae	Muridae
Mus	(outgroup)	Murinae	Muridae
Arvicola	Arvicolini	Arvicolinae	Cricetidae
Alticola	Clethrionomyini	Arvicolinae	Cricetidae
Anteliomys	Clethrionomyini	Arvicolinae	Cricetidae
Caryomys	Clethrionomyini	Arvicolinae	Cricetidae
Clethrionomys	Clethrionomyini	Arvicolinae	Cricetidae
Craseomys	Clethrionomyini	Arvicolinae	Cricetidae
Eothenomys	Clethrionomyini	Arvicolinae	Cricetidae
Dicrostonyx	Dicrostonychini	Arvicolinae	Cricetidae
Bramus	Ellobiusini	Arvicolinae	Cricetidae
Ellobius	Ellobiusini	Arvicolinae	Cricetidae
Eolagurus	Lagurini	Arvicolinae	Cricetidae
Lagurus	Lagurini	Arvicolinae	Cricetidae
Lemmus	Lemmini	Arvicolinae	Cricetidae
Myopus	Lemmini	Arvicolinae	Cricetidae
Synaptomys	Lemmini	Arvicolinae	Cricetidae
Alexandromys	Microtini	Arvicolinae	Cricetidae
Chionomys	Microtini	Arvicolinae	Cricetidae
Hyperacrius	Microtini	Arvicolinae	Cricetidae
Lasiopodomys	Microtini	Arvicolinae	Cricetidae
Lemmiscus	Microtini	Arvicolinae	Cricetidae
Microtus	Microtini	Arvicolinae	Cricetidae
Mictomicrotus	Microtini	Arvicolinae	Cricetidae
Neodon	Microtini	Arvicolinae	Cricetidae
Proedromys	Microtini	Arvicolinae	Cricetidae
Stenocranius	Microtini	Arvicolinae	Cricetidae
Volemys	Microtini	Arvicolinae	Cricetidae
Neofiber	Ondatrini	Arvicolinae	Cricetidae
Ondatra	Ondatrini	Arvicolinae	Cricetidae
Dinaromys	Pliomyini	Arvicolinae	Cricetidae
Arborimus	Pliophenacomyini	Arvicolinae	Cricetidae
Phenacomys	Pliophenacomyini	Arvicolinae	Cricetidae
Prometheomys	Prometheomyini	Arvicolinae	Cricetidae
