## Supplementary material for "Insights into the molecular systematics of montane voles of the Western Himalayan Mountains": Supp Mat 5

### Sheet: Sheet1
Species	Genbank species name	Cytb (mitochondrial)	COI (mitochondrial)	Ghr (nuclear)	IRBP/RBP3 (nuclear)	BRCA1 (nuclear)
Alexandromys evoronensis	Alexandromys evoronensis	MF099522		KX455573	KX455519	MF099477
Alexandromys fortis	Microtus fortis	MF099554	HM137730	KX455574	JF906129	MF099515
Alexandromys kikuchii	Microtus kikuchii	MF099529			AM919410	MF099483
Alexandromys limnophilus	Alexandromys limnophilus	MK750928	KP190303		AM919426	MF099513
Alexandromys maximowiczii	Microtus maximowiczii	MF099559	HM137737	MK750965	KX455524	MF099490
Alexandromys middendorffi	Microtus middendorffi	AF163898	HM137752	AM392390	AM919419	MF099495
Alexandromys mongolicus	Alexandromys mongolicus	MK750927	HM137754	MK750962	KX455527	MK750997
Alexandromys montebelli	Microtus montebelli	MF099543		AM910793	AM919421	MF099502
Alexandromys mujanensis	Alexandromys mujanensis	MF099542		KX455583	KX455528	MF099514
Alexandromys oeconomus	Alexandromys oeconomus	MF099579	KF152999	KP057334	KP057387	MF099516
Alexandromys sachalinensis	Microtus sachalinensis	MF099549				MF099517
Alexandromys shantaricus	Microtus oeconomus shantaricus	MT990636
Alticola argentatus	Alticola argentatus	KJ556727		MK521843	KJ556777	KC962238
Alticola barakshin	Alticola barakshin	DQ845194		KC962281	KJ556753	KC962234
Alticola lemminus KJ556633	Alticola lemminus	KJ556633		MK521869	KJ556744	MK513502
Alticola olchonensis	Alticola olchonensis	KR869166		KC962279	KC962305	KC962236
Alticola semicanus	Alticola semicanus	DQ845193		KC962286	KJ556765	JN244733
Alticola stoliczkanus	Alticola stoliczkanus	MF040961	KY968260
Alticola strelzowi	Alticola strelzowi	KJ556698		KC962287	KJ556756	KC962246
Alticola tuvinicus	Alticola tuvinicus	KR869163		JN244720	KC962303	JN244732
Alticola lemminus AF119273	Alticola lemminus	AF119273
Alticola lemminus AY309411	Alticola lemminus	AY309411		MK521850	KC962307	MK513463
Alticola macrotis DQ845189	Alticola macrotis	DQ845189
Alticola macrotis DQ845196	Alticola macrotis	DQ845196
Alticola montosa	Alticola montosa	KJ556728
Alticola stracheyi	Alticola stracheyi	KY968269
Anteliomys chinensis	Eothenomys chinensis	JF906126	KF999162	GQ374497	MH043425
Anteliomys custos	Eothenomys custos	MW682734	KY997266		MH043411
Anteliomys olitor	Eothenomys olitor	MW682697	KY997221		MH043404
Anteliomys proditor	Eothenomys proditor	KY753982	KY997291		KJ556772
Anteliomys wardi	Eothenomys wardi	JQ818224	KY997275		MH043398
Arborimus albipes	Arborimus albipes	KY753946
Arborimus longicaudus	Arborimus longicaudus	KY753947		MF074861	MF097715
Arborimus pomo	Arborimus pomo	AY338825
Arvicola amphibius	Arvicola amphibius	MF099519	MZ661171	KX455563	MZ661186	MF099473
Arvicola persicus	Arvicola persicus	MN165753			MN165756
Arvicola sapidus	Arvicola sapidus	JX457749			JX457668
Bramus fuscocapillus	Ellobius fuscocapillus	AF126430		MN735809
Bramus lutescens	Ellobius lutescens	MG264362		MN735808	MT478753	MT478726
Caryomys eva	Eothenomys eva	KX354157	KC861420		KJ556767
Caryomys inez	Eothenomys inez	KY997389	KY997228		MH043369
Chionomys gud	Chionomys gud	JN244696		JN244714	KX455510	JN244726
Chionomys nivalis	Chionomys nivalis	KT175903	AY332687	JN244718	KT175905	KP057311
Chionomys roberti	Chionomys roberti	JN244704		JN244717		JN244729
Clethrionomys californicus	Clethrionomys californicus	AY309423		MF074901	KJ556775
Clethrionomys centralis	Myodes centralis	KJ556626	KY968255		KJ556738
Clethrionomys gapperi	Myodes gapperi	KJ789561	JF456940	MF074902	KJ556760	AY295010
Clethrionomys glareolus	Clethrionomys glareolus	AM392368	JF499324	AM392384	MZ661182	JX440346
Clethrionomys rutilus	Clethrionomys rutilus	AY309427	HM380209	KY968295	KJ765262	MF099511
Craseomys andersoni	Myodes andersoni	KJ556708		AM392391	KJ556764
Craseomys rex	Myodes rex	AB565463	JF693314	MN735812	MN735883	MN735801
Craseomys rufocanus	Myodes rufocanus	KJ556703		KX455562	KJ556761	KX455590
Craseomys smithii	Eothenomys smithii	KJ556701			KJ556759
Cricetus cricetus	Cricetus cricetus	KR089014	KC953838	MG685553	AY277410	KC953168
Dicrostonyx groenlandicus	Dicrostonyx groenlandicus	KJ556713	JF456156		KJ556766
Dicrostonyx hudsonius	Dicrostonyx hudsonius	KY753975	JF456472	MF074869	MF097721
Dicrostonyx richardsoni	Dicrostonyx richardsoni	KC469636	JF456593
Dicrostonyx torquatus	Dicrostonyx torquatus	JX867565		AM392381	MN735875	MK513504
Dinaromys bogdanovi	Dinaromys bogdanovi	MT093197		MT093192	MT093193	MT093191
Ellobius talpinus	Ellobius talpinus	MG264359		GQ142005	MT478779	MT478752
Ellobius tancrei	Ellobius tancrei	ON333931		GQ142006	ON333900	MT478743
Eolagurus luteus	Eolagurus luteus	MK750947		MK750981	MN735879	MK751013
Eolagurus przewalskii	Eolagurus przewalskii	MK750944	KC017827	MK750976		MK751010
Eothenomys colurnus	Eothenomys colurnus	KY997349	KY997280		MH043387
Eothenomys eleusis	Eothenomys eleusis	KY997400	KY997237		MH043375
Eothenomys melanogaster	Eothenomys melanogaster	AM392374	JQ601437	AM392399	MH043385	JX440348
Eothenomys cachinus	Eothenomys cachinus	AY426675
Eothenomys fidelis	Eothenomys fidelis	AY426680
Eothenomys miletus	Eothenomys miletus	AY426683
Hyperacrius sp. 1	Hyperacrius fertilis	KJ556725
Hyperacrius sp. 5	Hyperacrius fertilis	MT433094
Hyperacrius sp. 5	Hyperacrius fertilis	PX516371
Hyperacrius sp. 5	Hyperacrius fertilis	PX516309
Lagurus lagurus	Lagurus lagurus	MK750939	KF152989	MK750967	MN735880	MK751003
Lasiopodomys brandtii	Lasiopodomys brandtii	JF906120	KJ466859	KP057332	JF906134	KP057307
Lasiopodomys mandarinus	Lasiopodomys mandarinus	FJ986322		AM392396	KP057386	KP057308
Lemmiscus curtatus	Lemmiscus curtatus	KY754010
Lemmus amurensis	Lemmus amurensis	KX455636
Lemmus lemmus	Lemmus lemmus	MK895061	MK895074	MK895081
Lemmus sibiricus	Lemmus sibiricus	KY754011	MK895071	MK895078	AM919402	MN735799
Lemmus trimucronatus	Lemmus trimucronatus	AY219146	JF456714	MN735811	MN735882	MN735800
Mesocricetus auratus	Mesocricetus auratus	AF119265	JF444326	AF540632	FM162052
Microtus abbreviatus	Microtus abbreviatus	GU809089
Microtus afghanus	Blanfordimys afghanus	EF599108		KX455566	KX455512	KX455594
Microtus agrestis	Microtus agrestis	GU563299	JF499313	AM910792	MZ661175	MF099512
Microtus anatolicus	Microtus anatolicus	FJ767742
Microtus arvalis	Microtus arvalis	MG703100	HM380214	AM392386	MZ661174	MF099472
Microtus brachycercus	Microtus brachycercus	KT896523
Microtus bucharensis	Blanfordimys bucharensis	AM392369		AM392392	KX455513	KX455595
Microtus cabrerae	Microtus cabrerae	JX284284		KX455569	JX457698	JX284318
Microtus californicus	Microtus californicus	AF163891		KX455570	KC953401	KX455598
Microtus canicaudus	Microtus canicaudus	AF163892
Microtus chrotorrhinus	Microtus chrotorrhinus	AF163893	MN326068	AM392383	KX455518	KX455600
Microtus daghestanicus	Microtus daghestanicus	MZ198191		KP057337	MZ222056	MZ222022
Microtus dogramacii	Microtus dogramacii	MK631997
Microtus drummondii	Microtus drummondii	ON989673
Microtus duodecimcostatus	Microtus duodecimcostatus	LT222301		AM392400	JX457699
Microtus felteni	Microtus felteni	JN650050
Microtus guatemalensis	Microtus guatemalensis	AF410262	JN311722
Microtus guentheri	Microtus guentheri	ON324052		AM392397	KX455521	KX455603
Microtus hartingi	Microtus guentheri	ON324051
Microtus ilaeus	Microtus ilaeus igromovi	MG721548	KF152996
Microtus irani	Microtus irani	MH686218		KX455576	KX455522	KX455604
Microtus kermanensis	Microtus kermanensis	MG721550
Microtus lavernedii	Microtus lavernedii		MZ661162		MZ661178
Microtus liechtensteini	Microtus liechtensteini	LT222304
Microtus longicaudus	Microtus longicaudus	KF964344	JF456726	AM392379	KX455523	KX455605
Microtus lusitanicus	Microtus lusitanicus	LT222305			JX457704
Microtus majori	Microtus majori	MZ198208		KX455578	MZ222062	MZ222028
Microtus mexicanus	Microtus mexicanus	AF163897
Microtus mogollonensis	Microtus mogollonensis	OK135031
Microtus montanus	Microtus montanus	KF948532		KC953278	KC953402
Microtus multiplex	Microtus multiplex	LT222307
Microtus mustersi	Microtus mustersi	MK631996
Microtus mystacinus	Microtus mystacinus	KX581054
Microtus nebrodensis	Microtus savii nebrodensis	KT896525
Microtus oaxacensis	Microtus oaxacensis	AF410260
Microtus obscurus	Microtus obscurus	MZ198209			MZ222063	MZ222029
Microtus oregoni	Microtus oregoni	GU954308
Microtus paradoxus	Microtus paradoxus	KC953622
Microtus pennsylvanicus	Microtus pennsylvanicus	KC473489	JF456745	AM392376	KJ556734	KX455614
Microtus pinetorum	Microtus pinetorum	KY754042		MF074898	MF097761
Microtus pyrenaicus	Microtus gerbei	LT222302
Microtus quasiater	Microtus quasiater	AF410259
Microtus richardsoni	Microtus richardsoni	AF163905		AM392387	KX455531	KX455616
Microtus rossiaemeridionalis	Microtus rossiaemeridionalis	MZ198210	HM380212	KX455588	KX455532	KX455617
Microtus savii	Microtus savii	LT222308	MZ661166		MZ661183
Microtus schelkovnikovi	Microtus schelkovnikovi	LT222309		AM910794	AM919408
Microtus schidlovskii	Microtus schidlovskii	KJ739801
Microtus socialis	Microtus socialis	GQ352468	KF152993	FM162073	KP057389	KP057309
Microtus subterraneus	Microtus subterraneus	MZ198173	AY332685	MN735813	MZ222038	MZ222004
Microtus tatricus	Microtus tatricus	LT222298
Microtus thomasi	Microtus thomasi	LT222312		AM910797	AM919422
Microtus townsendii	Microtus townsendii	AF163906
Microtus transcaspicus	Microtus transcaspicus	KX581068		AM910795	AM919405
Microtus umbrosus	Microtus umbrosus	AF410261
Microtus xanthognathus	Microtus xanthognathus	KY754044
Microtus yuldaschi	Neodon juldaschi carruthersi	EF599113		KX455571	KX455517	KX455599
Mictomicrotus liangshanensis	Proedromys liangshanensis	JF906119	KP190325	GQ374492	JF906133
Myopus schisticolor	Myopus schisticolor	AF119263		GQ142001	MN735876	MN735794
Neodon clarkei	Neodon clarkei	MW682759	KP190287
Neodon forresti	Neodon forresti	MW682621
Neodon fuscus	Lasiopodomys fuscus	JF906122	KP190280	GQ374495	JF906131
Neodon irene	Neodon irene	MW682573	KP190275	GU908420	JF906136
Neodon leucurus	Neodon leucurus	OM140661	KP190292	AM392394	AM919400
Neodon sikimensis	Neodon sikimensis	HQ123606	MH558118	MH569060	AY163593
Neofiber alleni	Neofiber alleni	AM910618		AM910791	AM919425
Neotoma fuscipes	Neotoma fuscipes	DQ781303		KT950897	KT950922
Ondatra zibethicus	Ondatra zibethicus	KY754081	JF456977	AY294925	KC953427	AY295011
Phenacomys intermedius	Phenacomys intermedius	KY754111	JF457091	AM392377	KC953438	KX455589
Phenacomys ungava	Phenacomys ungava		JF457095
Proedromys bedfordi	Proedromys bedfordi	JF906118	KU577348	GQ374486	JF906130
Prometheomys schaposchnikowi	Prometheomys schaposchnikowi	AM392372		AM392395	AM919406	MN735792
Stenocranius gregalis	Lasiopodomys gregalis	OP765474	KP190315	KP057326	KP057379	KP057301
Stenocranius raddei	Lasiopodomys raddei	OP765406		KP057331	KP057384	KP057306
Synaptomys cooperi	Synaptomys cooperi	KY754162	JF457127	MN735810	KC953459	KC953221
Volemys musseri	Volemys musseri	JF906121	KP190330	GQ374484	JF906128
