## Supplementary material for "Insights into the molecular systematics of montane voles of the Western Himalayan Mountains": Supp Mat 6

### Sheet: Morphometrics_Raza copy
No	Locality	Animal	Terrain/Locality	Sex	TL	HBL	TAIL	HFL	EL	Mammae_Pec	Mammae_Pelv	lon	lat	Species	Elevation
T1	Mushkpuri Top	Hyperacrius	Alpine Meadow	Male	140	115	25	23	7	0	0	73.4361	34.0613	sp1	2745
T2	Mushkpuri Top	Hyperacrius	Alpine Meadow	Male	142	116	26	23	7	0	0	73.436	34.0611	sp1	2745
T3	Mushkpuri Top	Hyperacrius	Alpine Meadow	Male	140	110	30	22	8	0	0	73.436	34.0611	sp1	2745
T4	Mushkpuri Top	Hyperacrius	Alpine Meadow	Male	150	120	30	22	9	0	0	73.436	34.0611	sp1	2745
T5	Mushkpuri Top	Hyperacrius	Alpine Meadow	Male	152	124	28	22.5	9	0	0	73.4361	34.0613	sp1	2745
T6	Yakhtangay	Hyperacrius	Alpine Fir Forest	Male	145	120	25	21.5	8	0	0	72.629	34.8256	sp1	2381
T7	Yakhtangay	Hyperacrius	Alpine Fir Forest	Female	140	108	32	20	7	2	1	72.629	34.8256	sp1	2381
T8	Yakhtangay	Hyperacrius	Alpine Fir Forest	Male	142	115	27	22	8	0	0	72.629	34.8256	sp1	2381
T11	Kalam Utror	Hyperacrius	Alpine Fir Forest	Female	140	115	25	21	8	1	1	72.4576	35.4807	sp2	2407
T12	Kalam Utror	Hyperacrius	Alpine Fir Forest	Female	143	120	23	20	8	1	1	72.4576	35.4807	sp2	2407
T13	Kalam Utror	Hyperacrius	Alpine Fir Forest	Male	145	120	25	21	9	0	0	72.4576	35.4807	sp2	2407
T14	Kalam Utror	Hyperacrius	Alpine Fir Forest	Male	145	115	30	20	10	0	0	72.4576	35.4807	sp2	2407
T15	Kalam Utror	Hyperacrius	Alpine Fir Forest	Male	125	98	27	18	9	0	0	72.4576	35.4807	sp2	2407
T16	Kalam Utror	Hyperacrius	Alpine Fir Forest	Male	110	90	20	17	7	0	0	72.4576	35.4807	sp2	2407
T17	Kalam Utror	Hyperacrius	Alpine Fir Forest	Male	140	110	30	19	10	0	0	72.4576	35.4807	sp2	2407
T18	Kalam Utror	Hyperacrius	Alpine Fir Forest	Male	120	95	25	19	9	0	0	72.4576	35.4807	sp2	2407
T19	Naran	Apodemus
T20	Shogran	Hyperacrius	Alpine Meadow	Male	140	110	30	20	7	0	0	73.4633	34.6403	sp1	2350
T21	Siri Paye Meadows	Hyperacrius	Alpine Meadow	Male	135	110	25	19	12	0	0	73.4838	34.6158	sp3	3045
T22	Siri Paye Meadows	Hyperacrius	Alpine Meadow	Male	120	90	30	18	11	0	0	73.4633	34.6403	sp3	3045
T23	Siri Paye Meadows	Hyperacrius	Alpine Meadow	Male	130	100	30	18	11	0	0	73.4633	34.6403	sp3	3045
T24	Siri Paye Meadows	Hyperacrius	Alpine Meadow	Male	135	105	30	19	12	0	0	73.4633	34.6403	sp3	3045
T25	Siri Paye Meadows	Hyperacrius	Alpine Meadow	Male	135	105	30	20	10	0	0	73.4633	34.6403	sp3	3045
T26	Siri Paye Meadows	Hyperacrius	Alpine Meadow	Male	120	90	30	18	11	0	0	73.4633	34.6403	sp3	3045
T27	Shogran	Hyperacrius	Alpine Meadow	Male	140	115	25	21	9	0	0	73.4633	34.6403	sp1	2350
T28	Shogran	Hyperacrius	Alpine Meadow	Male	130	100	30	22	8	0	0	73.4633	34.6403	sp1	2350
T29	Naran (Soch V)	Alticola	Alpine Meadow	Male	140	100	40	21	20	0	0	73.6526	34.9094
T30	Naran (Soch V)	Alticola	Alpine Meadow	Female	155	105	50	22	16	1	2	73.6526	34.9094
T31	Naran (Soch V)	Apodemus
T32	Supat Maheen	Apodemus													3618
T33	Supat Maheen	Alticola	Alpine Meadow	Male	140	100	40	23	15	0	0	73.7992	35.0467	sp3	3618
T34	Supat Maheen	Alticola	Alpine Meadow	Female	170	120	50	20	15	2	2	73.7992	35.0467	sp3	3618
T35	Supat Maheen	Alticola	Alpine Meadow	Male	155	115	40	22	18	0	0	73.7992	35.0467	sp3	3618
T36	Supat Maheen	Alticola	Alpine Meadow	Male	130	90	40	21	15	0	0	73.7992	35.0467	sp3	3618
T37	Supat Maheen	Hyperacrius	Alpine Meadow	Male	125	93	32	17	9	0	0	73.7992	35.0467	sp3	3618
T38	Supat Maheen	Alticola	Alpine Meadow	Male	133	90	43	22	9	0	0	73.7992	35.0467	sp3	3618
T39	Supat Maheen	Alticola	Alpine Meadow	Male	140	95	45	21	15	0	0	73.7992	35.0467	sp3	3618
T40	Supat Maheen	Hyperacrius	Alpine Meadow	Female	135	110	25	18	12	1	2	73.7992	35.0467	sp3	3618
T41	Supat Maheen	Alticola	Alpine Meadow	Male	115	90	25	17	10	0	0	73.7992	35.0467	sp3	3618
T42	Supat Maheen	Alticola	Alpine Meadow	Male	135	95	40	21	15	0	0	73.7992	35.0467	sp3	3618
T43	Supat Maheen	Alticola	Alpine Meadow	Male	124	94	30	19	9.5	0	0	73.7992	35.0467	sp3	3618
T44	Morro Valley	Hyperacrius	Alpine Meadow	Male	145	112	33	19	12	0	0	73.1287	35.0208	sp4	2965
T45	Morro Valley	Hyperacrius	Alpine Meadow	Female	140	115	25	20	11	1	2	73.1287	35.0208	sp4	2965
T46	Morro Valley	Hyperacrius	Alpine Meadow	Male	143	113	30	20	12	0	0	73.1287	35.0208	sp4	2965
T47	Morro Valley	Hyperacrius	Alpine Meadow	Male	135	105	30	21	11	0	0	73.1287	35.0208	sp4	2965
T48	Morro Valley	Hyperacrius	Alpine Meadow	Male	130	103	27	19	10	0	0	73.1287	35.0208	sp4	2965
T49	Morro Valley	Hyperacrius	Alpine Meadow	Male	125	95	30	20	11	0	0	73.1287	35.0208	sp4	2965
T50	Morro Valley	Hyperacrius	Alpine Meadow	Female	130	105	25	22	9	1	2	73.1287	35.0208	sp4	2965
T51	Morro Valley	Hyperacrius	Alpine Meadow	Male	125	95	30	21	11	0	0	73.1287	35.0208	sp4	2965
T52	Morro Valley	Hyperacrius	Alpine Meadow	Male	120	93	27	20	10	0	0	73.1287	35.0208	sp4	2965
T53	Morro Valley	Hyperacrius	Alpine Meadow	Male	112	84	28	19	9	0	0	73.1287	35.0208	sp4	2965
T54	Morro Valley	Shrew	Alpine Meadow	Male	115	68	47	15	8	0	0	73.1287	35.0208		2965
