## Supplementary material for "Insights into the molecular systematics of montane voles of the Western Himalayan Mountains": Supp Mat 8

### Sheet: Sheet1
2026-08-01
IQ-Tree3 Analyses
Matrix:	WS-MRK-5genes-194-tips.nex
Column meanings:
Seq: Number of sequences with data
Unique: Number of unique site patterns
Infor: Number of parsimony-informative sites
Invar: Number of invariant sites
Const: Number of constant sites (can be subset of invariant sites)
Analysis 1	Input data: 194 taxa with 9 partitions and 5857 total sites (42.7208% missing data)
	-lnLikelihood	ID	Seq	Site	Unique	Infor	Invar	Const	Name	Model
	-75993.9	1	192	381	275	130	208	208	cytbpos1	TIM3+FO+G4
		2	192	381	222	47	297	297	cytbpos2	HKY+FO+G4
		3	192	381	381	376	3	3	cytbpos3	GTR+FO+G4
		4	60	513	113	49	440	440	COIpos1	TIM3+FO+G4
		5	60	513	47	3	508	508	COIpos2	HKY+FO+G4
		6	60	513	495	446	19	19	COIpos3	TIM3+FO+G4
		7	107	1435	734	251	931	931	GHRpos1+RBP3pos1+BRCA1pos1+ BRCA1pos2	HKY+FO+G4
		8	106	682	332	84	506	506	GHRpos2+RBP3pos2	TPM3u+FO+G4
		9	107	1058	801	414	406	406	GHRpos3+RBP3pos3+ BRCA1pos3	K2P+G4
Analysis 2	Input data: 194 taxa with 6 partitions and 2682 total sites (40.0747% missing data)
	-lnLikelihood	ID	Seq	Site	Unique	Infor	Invar	Const	Name	Model
	-54458.1	1	192	381	275	130	208	208	cytbpos1	TIM3+FO+G4
		2	192	381	222	47	297	297	cytbpos2	TN+FO+G4
		3	192	381	381	376	3	3	cytbpos3	GTR+FO+G4
		4	60	513	113	49	440	440	COIpos1	TIM3+FO+G4
		5	60	513	47	3	508	508	COIpos2	HKY+FO+G4
		6	60	513	495	446	19	19	COIpos3	TIM2+FO+G4
Analysis 3	Input data: 192 taxa with 3 partitions and 1143 total sites (0% missing data)
	-lnLikelihood	ID	Seq	Site	Unique	Infor	Invar	Const	Name	Model
	-38744.8	1	192	381	275	130	208	208	cytbpos1	TIM3+FO+G4
		2	192	381	222	47	297	297	cytbpos2	TIM+FO+G4
		3	192	381	381	376	3	3	cytbpos3	GTR+FO+G4
Analysis 4	Input data: 60 taxa with 3 partitions and 1539 total sites (0% missing data)
	-lnLikelihood	ID	Seq	Site	Unique	Infor	Invar	Const	Name	Model
	-15422.1	1	60	513	113	49	440	440	COIpos1	TIM3+FO+G4
		2	60	513	47	3	508	508	COIpos2	HKY+FO+G4
		3	60	513	495	446	19	19	COIpos3	TIM2+FO+G4
Analysis 5	Input data: 193 taxa with 8 partitions and 4318 total sites (37.5808% missing data)
	-lnLikelihood	ID	Seq	Site	Unique	Infor	Invar	Const	Name	Model
	-38744.8	1	192	381	275	130	208	208	cytbpos1	TIM3+FO+G4
		2	192	381	222	47	297	297	cytbpos2	HKY+FO+G4
		3	192	381	381	376	3	3	cytbpos3	GTR+FO+G4
		4	106	683	357	108	477	477	GHRpos1+RBP3pos1	TPM2u+FO+G4
		5	106	682	332	84	506	506	GHRpos2+RBP3pos2	TPM3u+FO+G4
		6	93	669	456	231	298	298	GHRpos3+BRCA1pos3	TVM+FO+G4
		7	102	389	345	183	108	108	RBP3pos3	TPM2u+FO+G4
		8	72	752	377	143	454	454	BRCA1pos1+BRCA1pos2	HKY+FO+G4
